# RapidAIM: A culture- and metaproteomics-based Rapid Assay of Individual Microbiome responses to drugs

**DOI:** 10.1101/543256

**Authors:** Leyuan Li, Zhibin Ning, Xu Zhang, Janice Mayne, Kai Cheng, Alain Stintzi, Daniel Figeys

## Abstract

**Background:** Human-targeted drugs may exert off-target effects on the gut microbiota. However, our understanding of such effects is limited due to a lack of rapid and scalable assay to comprehensively assess microbiome responses to drugs. Drugs can drastically change the overall microbiome abundance, microbial composition and functions of a gut microbiome. Although we could comprehensively observe these microbiome responses using a series of tests, for the purpose of a drug screening, it is important to decrease the number of analytical tools used.

**Results:** Here, we developed an approach to screen compounds against individual microbiomes *in vitro* using metaproteomics adapted for both absolute bacterial abundances and functional profiling of the microbiome. Our approach was evaluated by testing 43 compounds (including four antibiotics) against five individual microbiomes. The method generated technically highly reproducible readouts, including changes of overall microbiome abundance, microbiome composition and functional pathways. Results show that besides the antibiotics, compounds berberine and ibuprofen inhibited the accumulation of biomass during *in vitro* growth of the microbiome. By comparing genus and species level-biomass contributions, selective antibacterial-like activities were found with 36 of the 39 non-antibiotic compounds. Seven of our compounds led to a global alteration of the metaproteome, with apparent compound-specific patterns of functional responses. The taxonomic distributions of responded proteins varied among drugs, i.e. different drugs affect functions of different members of the microbiome. We also showed that bacterial function can shift in response to drugs without a change in the abundance of the bacteria.

**Conclusions:** Current drug-microbiome interaction studies largely focus on relative microbiome composition and microbial drug metabolism. In contrast, our workflow enables multiple insights into microbiome absolute abundance and functional responses to drugs using metaproteomics as the one-stop screening tool. The workflow is robust, reproducible and quantitative, and is scalable for personalized high-throughput drug screening applications.
