## Supplementary tables for "RapidAIM: A culture- and metaproteomics-based Rapid Assay of Individual Microbiome responses to drugs"

### Sheet: Table_S1
Table S1. Information of 43 tested compounds
#	Compound	Abbreviation in this paper	Molecular weight	Product number	FDA-approved?	Classification/function	Daily oral dosage	Concentration in medium (mM)	Reported direction of action	Discription of action in brief	References
1	Metformin hydrochloride	MTFR	165.62	04635 Sigma-Aldrich	Y	Anti-diabetic	500-2500 mg	7.6 mM	Drug to microbes	Modulation of the gut microbiota, including increased abundances of Akkermansia, Bacteroides, Parabacteroides, etc.	PMIDs: 28530702; 29157127; 26633628; 23804561; 26396057
2	Berberine chloride	BRBR	371.81	PHR1502 Sigma-Aldrich	N	Anti-diabetic	300-900 mg	12.1 mM	Bidirectional	Modulation of the gut microbiota, including increased abundance of Akkermansia; microbiota conversion into dihydroberberine	PMIDs: 26396057; 29904348; 29202334; 26174047
3	Rifaximin	RFXM	785.88	R9904 Sigma	Y	Antibiotic	600-1650 mg	1.1 mM	Drug to microbes	Modulation of the gut microbiota, including increased abundance of Bifidobacterium	PMIDs: 28740337; 27228404; 24161699; 25244596; 20852272; 12120885
4	Metronidazole	MTRN	171.15	M1547 Sigma	Y	Antibiotic	1500-4000 mg	11.7 mM	Drug to microbes	Altered microbiota with an increase in bifidobacteria and enterobacteria	PMID: 20579100
5	Isoniazid	ISNZ	137.14	I3377 Sigma-Aldrich	Y	Antibiotic	600-900 mg	32.8 mM	Drug to microbes	Selective antibiotic activity, inhibits Mycobacterium tuberculosis	PMID: 28683818
6	Ciprofloxacin	CPRF	331.34	17850 Sigma-Aldrich	Y	Antibiotic	500 -1000 mg	1.1 mM	Drug to microbes	Causes individual-specific changes in the gut microbiota	PMID: 27277524
7	Resveratrol	RSVR	228.24	R5010 Sigma	N	Antioxidant	150 mg	3.3 mM	Drug to microbes	Reverses HFD-induced changes in bacterial abundance	PMID: 27471110
8	Daidzein	DDZN	254.24	D7802 Sigma	N	Antioxidant	200 mg	3.9 mM	Microbes to drug	Microbial conversion of Daidzein to S-equol	PMIDs: 18539813; 24569543; 22113864; 17605343; 22582059; 27508112
9	Risperidone	RSPR	410.48	R3030 Sigma	Y	Antipsychotic	2-16 mg	195 μM	Bidirectional	Alters gut microbiota; increased metabolism by gut microbiota	PMID: 26870798; 7512019
10	Olanzapine	OLNZ	312.43	O1141 Sigma	Y	Antipsychotic	5-20 mg	320 μM	Drug to microbes	Alters gut microbiota; antimicrobial activity against resident enteric bacterial strains.	PMID: 25506936
11	Methylprednisolone	MTHY	374.47	M0639 Sigma	Y	Steroid	4-48 mg	641 μM	Drug to microbes	Inhibits bacterial translocation from the gut and endotoxin release in rats with spinal cord injury	DOI: 10.3969/j.issn.1673-5374.2010.06.009
12	Cortisone	CRTS	360.44	C2755 Sigma	Y	Steroid	25-300 mg	4.2 mM	Drug to microbes	prenatal treatment with cortisone reduces the incidence of spontaneous bacterial translocation from the intestine in rats	PMID: 12822881
13	Olsalazine sodium	OLSL	346.2	O0146000 Sigma-Aldrich	Y	Aminosalicylate	500-1000 mg	14.4 mM	Microbes to drug	microbiota metabolites the drug and increases drug activity through prodrug activation	PMID: 1711964
14	Sulfasalazine	SLFS	398.39	S0883 Sigma-Aldrich	Y	Aminosalicylate	1000-4000 mg	5.0 mM	Microbes to drug	microbiota metabolites the drug, increases drug activity, and potentially increases toxicity	PMID: 4402374
15	Mesalamine	MSLM	153.14	PHR1060 Sigma-Aldrich	Y	Aminosalicylate	2400-4800 mg	13.1 mM	Drug to microbes	Alters gut microbiota, increases the proportion of Firmicutes	PMID: 21671966
16	Diclofenac sodium	DCLF	318.13	93484 Sigma-Aldrich	Y	NSAID	100-225 mg	3.1 mM	Bidirectional	Antibacterial effect on Enterococcus faecalis; increased metabolism and toxicity by gut microbiota	PMID: 23724199; 23829165
17	Indomethacin	INDM	357.79	I7378 Sigma	Y	NSAID	75-150 mg	2.8 mM	Bidirectional	Induced adaptive changes in gut microbiota, including increased abundance of Firmicutes and decreased abundance of Bacteroidetes; gut microbiota metabolites the drug and toxicity	PMID: 28067296; 15979923
18	Ibuprofen	IBPR	206.28	I4883 Sigma	Y	NSAID	1200-3200 mg	29.1 mM	Drug to microbes	Inhibits growth of several Gram‐positive species	PMID: 7765904
19	Ketoprofen	KTPR	254.28	K1751 Sigma	Y	NSAID	200-300 mg	5.9 mM	Microbes to drug	Microbiota metabolites the drug and increases toxicity	PMID: 23829165
20	Naproxen sodium	NPRX	252.24	M1275 Sigma	Y	NSAID	750-1000 mg	1.3 mM	Drug to microbes	Induces dysbiosis of the gut microbiota in rats	PMID: 25297699
21	Ranitidine hydrochloride	RNTD	350.86	R101 Sigma	Y	Histamine-2 blocker	75-300 mg	4.3 mM	Microbes to drug	Microbiota metabolites the drug and decreases systemic drug bioavailability	PMID: 11955801
22	Nizatidine	NZTD	331.46	N7035 Sigma-Aldrich	Y	Histamine-2 blocker	75-300 mg	4.5 mM	Microbes to drug	Microbiota metabolites the drug and decreases systemic drug bioavailability	PMID: 11955801
23	Cimetidine	CMTD	252.34	C4522 Sigma	Y	Histamine-2 blocker	800-1600 mg	3.2 mM	Not shown	Results suggested no clue of microbial degradation and metabolism of the drug	PMID: 11955801
24	Lovastatin	LVST	404.54	1370600 USP	Y	Statin	10-80 mg	1.0 mM	Drug to microbes	Statins can alter the gut microbiota and decrease community diversity	PMID: 28793934
25	Simvastatin	SMVS	418.57	S6196 Sigma	Y	Statin	10-40 mg	478 μM
26	Pravastatin sodium	PRVS	446.51	1554206 USP	Y	Statin	40 - 80 mg	896 μM
27	Atorvastatin Calcium	ATRV	1155.36	1044516 USP	Y	Statin	10-80 mg	346 μM
28	Rosuvastatin	RSVS	1001.14	SML1264 Sigma	Y	Statin	5-40 mg	200 μM
29	Azathioprine	AZTH	277.26	A4638 Sigma	Y	Immunosuppressant	1.5 to 4 mg/kg	2.7 mM	Drug to microbes	Inhibitory effects to some bacteria, e.g. IBD-associated C. concisus, etc.	PMID: 28424670
30	Mercaptopurine	MRCP	170.19	PHR1611 Sigma-Aldrich	Y	Immunosuppressant	1.0 to 1.5 mg/kg	4.4 mM	Drug to microbes	Inhibitory effects to some bacteria, e.g. IBD-associated C. concisus, etc.	PMID: 28424670; 17252054
31	Cyclophosphamide monohydrate	CYCL	279.1	93813 Sigma-Aldrich	Y	Anti-cancer	1-8 mg/kg	5.4 mM	Drug to microbes	Reduces the diversity and shifts the composition of gut microbiota	PMID: 25553830; 24264990
32	Methotrexate hydrate	MTHT	454.44	M8407 Sigma	Y	Antimetabolite	15-30 mg	330 μM	Microbes to drug	Microbiota metabolites the drug and decreases drug toxicity	PMID: 5014749
33	Lubiprostone	LBPR	390.46	SML1173 Sigma	Y	Laxative	16-48 μg	6 μM	Drug to microbes	Alters gut microbiota, recovers levels of the Lactobacillaceae family and Prevotella genus in Adenine-Induced CKD	PMID: 25525179
34	Ezetimibe	EZTM	409.43	SML1629 Sigma	Y	Lipid-lowering	10 mg	122 μM	Drug to microbes	Increases Lactobacillus spp. in mice	PMID: 25916803
35	Rapamycin	RPMY	914.17	37094 Sigma-Aldrich	Y	MTOR inhibitor	2-6 mg	33 μM	Drug to microbes	Decreases the abundance of Marinilabiliaceae and Turicibacter	PMID: 27471110
36	Omeprazole	OMPR	345.42	19329 Sigma-Aldrich	Y	Proton pump inhibitor	20-40 mg	290 μM	Bidirectional	Inhibits growth of some bacteria; undergoes metabolism by gut microbiota	PMIDs: 25258407; 8647756; 7629748
37	Paracetamol (Acetaminophen)	PRCT	151.16	A3035 Sigma-Aldrich	Y	Analgesic and antipyretic	325-4000 mg	13.2 mM	Microbes to drug	Microbiota sulfonates acetaminophen and result in increased liver toxicity to the host	PMID: 19667173
38	Digoxin	DGXN	780.94	D6003 Sigma-Aldrich	Y	Cardiac glycoside	3-4.5 μg/kg	17 μM	Microbes to drug	Inactivation of digoxin by microbiome	PMID: 24105082; 6836275;
39	5-Fluorocytosine	FLCY	129.09	F7129 Sigma	Y	Antifungal	50-150 mg/kg	34.9 mM	Microbes to drug	Microbiota converts flucytosine to fluorouracil and induces toxicity	PMID: 12714804
40	Loperamide oxide monohydrate	LPRM	511.05	Y0000341 Sigma-Aldrich	N	Antipropulsive	2-4 mg	162 μM	Microbes to drug	Drug activity is increased by microbial reduction of loperamide oxide to its active drug loperamide	PMID: 7628301
41	Levodopa	LVDP	197.19	D9628 Sigma	Y	Anti-Parkinson	250-8000 mg	25.4 mM	Microbes to drug	Bacteria (Helicobacter pylori) decreases drug absorption and increases drug metabolism	PMID: 17389325; 11706979
42	Na-butyrate	NBTY	110.09	B5887 Sigma-Aldrich	N	Natural compound	4000 mg	9.1 mM	Drug to microbes	Decreased Lactobacillus	DOI: 10.1016/j.anifeedsci.2006.03.017
43	FOS	FOS	NA	F8052 Sigma	N	Natural compound	NA	10 mg/ml	Drug to microbes	Increases Bacteroides, Actinobacteria, and Firmicutes, and decreases Proteobacteria	PMID: 27747984

### Sheet: Table_S2
Table S2. Significantly shifted species under drug treatment (one-sided Wilcoxon rank sum test, FDR-adjusted p < 0.05).
Abbreviation	Compound	Significantly inhibited species
MTRN	Metronidazole	Akkermansia muciniphila	Bacteroides caccae	Bacteroides thetaiotaomicron	Bacteroides uniformis	Bacteroides vulgatus	Blautia obeum	Collinsella aerofaciens	Coprococcus comes	Dorea formicigenerans	Parabacteroides merdae	Prevotella copri	Eubacterium rectale	Roseburia intestinalis	Parabacteroides distasonis	Eggerthella lenta	Ruminococcus bromii	Bifidobacterium longum
CPRF	Ciprofloxacin	Akkermansia muciniphila	Bacteroides caccae	Bacteroides thetaiotaomicron	Bacteroides uniformis	Bacteroides vulgatus	Blautia obeum	Collinsella aerofaciens	Coprococcus comes	Dorea formicigenerans	Parabacteroides merdae	Prevotella copri	Parabacteroides distasonis	Eggerthella lenta	Bifidobacterium longum
RFXM	Rifaximin	Akkermansia muciniphila	Bacteroides caccae	Bacteroides thetaiotaomicron	Bacteroides uniformis	Bacteroides vulgatus	Blautia obeum	Collinsella aerofaciens	Coprococcus comes	Dorea formicigenerans	Parabacteroides distasonis	Eggerthella lenta	Bifidobacterium longum
IBPR	Ibuprofen	Bacteroides caccae	Bacteroides uniformis	Bacteroides vulgatus	Collinsella aerofaciens	Dorea formicigenerans	Prevotella copri	Eggerthella lenta
FOS	FOS	Bacteroides caccae	Bacteroides thetaiotaomicron	Bacteroides vulgatus	Coprococcus comes	Dorea formicigenerans	Roseburia hominis	Parabacteroides distasonis	Eggerthella lenta
ISNZ	Isoniazid	Akkermansia muciniphila	Bacteroides caccae	Bacteroides vulgatus	Roseburia hominis	Roseburia intestinalis	Parabacteroides distasonis	Eggerthella lenta
BRBR	Berberine chloride	Bacteroides uniformis	Collinsella aerofaciens	Parabacteroides merdae	Eubacterium eligens	Roseburia hominis	Roseburia intestinalis	Bifidobacterium longum
DCLF	Diclofenac sodium	Bacteroides caccae	Bacteroides vulgatus	Prevotella copri	Parabacteroides distasonis	Ruminococcus bromii	Bifidobacterium longum
NZTD	Nizatidine	Bacteroides thetaiotaomicron	Bacteroides uniformis	Bacteroides vulgatus	Parabacteroides merdae
RSVR	Resveratrol	Bacteroides vulgatus	Eggerthella lenta	Ruminococcus bromii
INDM	Indomethacin	Parabacteroides distasonis	Eggerthella lenta	Bifidobacterium longum
MRCP	Mercaptopurine	Collinsella aerofaciens	Prevotella copri	Eggerthella lenta
MTHT	Methotrexate hydrate	Bacteroides uniformis	Collinsella aerofaciens	Prevotella copri
MTFR	Metformin hydrochloride	Collinsella aerofaciens	Eubacterium rectale	Roseburia intestinalis
FLCY	5-Fluorocytosine	Bacteroides uniformis	Coprococcus comes	Eubacterium eligens
PRVS	Pravastatin sodium	Eubacterium rectale	Eggerthella lenta
KTPR	Ketoprofen	Prevotella copri	Eggerthella lenta
DGXN	Digoxin	Blautia obeum	Eubacterium rectale
LPRM	Loperamide oxide monohydrate	Eubacterium rectale	Roseburia intestinalis
OMPR	Omeprazole	Bacteroides vulgatus
RNTD	Ranitidine hydrochloride	Bacteroides vulgatus
RSVS	Rosuvastatin	Eubacterium eligens
DDZN	Daidzein	Akkermansia muciniphila
CYCL	Cyclophosphamide monohydrate	Roseburia intestinalis
SLFS	Sulfasalazine	Eggerthella lenta
OLSL	Olsalazine sodium	Dorea formicigenerans
AZTH	Azathioprine	Eggerthella lenta
CRTS	Cortisone	Eubacterium rectale
Abbreviation	Compound	Significantly increased species
SLFS	Sulfasalazine	Bacteroides vulgatus	Parabacteroides distasonis
OLSL	Olsalazine sodium	Roseburia hominis	Parabacteroides distasonis
CMTD	Cimetidine	Bacteroides vulgatus
EZTM	Ezetimibe	Bacteroides vulgatus
NBTY	Na-butyrate	Parabacteroides distasonis
AZTH	Azathioprine	Parabacteroides distasonis
OMPR	Omeprazole	Parabacteroides distasonis
CRTS	Cortisone	Parabacteroides distasonis
MTHY	Methylprednisolone	Bifidobacterium longum
RSPR	Risperidone	Bifidobacterium longum
MTHT	Methotrexate hydrate	Bifidobacterium longum
FOS	FOS	Bifidobacterium longum
LVDP	Levodopa	Ruminococcus bromii
LVST	Lovastatin	Ruminococcus bromii
MTFR	Metformin hydrochloride	Eggerthella lenta
DCLF	Diclofenac sodium	Collinsella aerofaciens
